# ADRA2A promotes the classical/progenitor subtype and reduces disease aggressiveness of pancreatic cancer

**DOI:** 10.1101/2024.03.12.584316

**Authors:** Paloma Moreno, Yuuki Ohara, Amanda J. Craig, Huaitian Liu, Shouhui Yang, Lin Zhang, Gatikrushna Panigrahi, Tiffany H. Dorsey, Helen Cawley, Azadeh Azizian, Jochen Gaedcke, Michael Ghadimi, Nader Hanna, S. Perwez Hussain

## Abstract

Pancreatic ductal adenocarcinoma (PDAC) manifests diverse molecular subtypes, including the classical/progenitor and basal-like/squamous subtypes, with the latter known for its aggressiveness. We employed integrative transcriptome and metabolome analyses to identify potential genes contributing to the molecular subtype differentiation and its metabolic features. Transcriptome analysis in PDAC patient cohorts revealed downregulation of adrenoceptor alpha 2A (ADRA2A) in the basal-like/squamous subtype, suggesting its potential role as a candidate suppressor of this subtype. Reduced ADRA2A expression was significantly associated with a high frequency of lymph node metastasis, higher pathological grade, advanced disease stage, and decreased survival among PDAC patients. *In vitro* experiments demonstrated that *ADRA2A* transgene expression and ADRA2A agonist inhibited PDAC cell invasion. Additionally, ADRA2A-high condition downregulated the basal-like/squamous gene expression signature, while upregulating the classical/progenitor gene expression signature in our PDAC patient cohort and PDAC cell lines. Metabolome analysis conducted on the PDAC cohort and cell lines revealed that elevated ADRA2A levels were associated with suppressed amino acid and carnitine/acylcarnitine metabolism, which are characteristic metabolic profiles of the classical/progenitor subtype. Collectively, our findings suggest that heightened ADRA2A expression induces transcriptome and metabolome characteristics indicative of classical/progenitor subtype with decreased disease aggressiveness in PDAC patients. These observations introduce ADRA2A as a candidate for diagnostic and therapeutic targeting in PDAC.

Graphical abstract

**Highlights:**

- ADRA2A is downregulated in the basal-like/squamous PDAC while its expression is maintained in the classical/progenitor PDAC subtype
- Upregulated ADRA2A expression correlates with improved PDAC survival and reduced invasion in PDAC cells
- Upregulated ADRA2A downregulates the MYC signaling pathway and promotes the classical/progenitor gene expression profile
- Upregulated ADRA2A induces a unique metabolic signature characterized by diminished amino acid and carnitine/acylcarnitine metabolism, resembling the classical/progenitor PDAC subtype
