## Supplementary Table 3 for "ADRA2A promotes the classical/progenitor subtype and reduces disease aggressiveness of pancreatic cancer"

### Sheet: Panc 10.05_MYCinhibitor
Table S3. Metabolome analysis in PDAC cells. Differential metabolites in Panc 10.05 cells with a MYC inhibitor compared to control cells.
					Concentration (pmol/106 cells)
ID	Compound name	Pathway Label	PubChem CID	HMDB ID	Panc 10.05 control_1	Panc 10.05 control_2	Panc 10.05 control_3	Panc 10.05 control_4	Panc 10.05 MYC inhibitor_1	Panc 10.05 MYC inhibitor_2	Panc 10.05 MYC inhibitor_3	Panc 10.05 MYC inhibitor_4	Ratio	p-value
A_0003	cGMP	cGMP	24316	HMDB0001314	0.05	0.05	0.05	0.05	0.05	0.05	0.05	0.05	1	#DIV/0!
A_0007	Mevalonic acid	Mevalonic acid	134965	HMDB0000227	0.05	0.05	0.05	0.05	0.05	0.05	0.05	0.05	1	#DIV/0!
A_0012	Sedoheptulose 7-phosphate	S7P	165007	HMDB0001068	0.05	0.05	0.05	0.05	0.05	0.05	0.05	0.05	1	#DIV/0!
A_0015	Fructose 1-phosphate	F1P	439394	HMDB0001076	0.05	0.05	0.05	0.05	0.05	0.05	0.05	0.05	1	#DIV/0!
A_0018	Acetoacetyl CoA	Acetoacetyl-CoA	92153	HMDB0001484	0.05	0.05	0.05	0.05	0.05	0.05	0.05	0.05	1	#DIV/0!
A_0023	Ribose 1-phosphate	R1P	439236	HMDB0001489	0.05	0.05	0.05	0.05	0.05	0.05	0.05	0.05	1	#DIV/0!
A_0025	Xylulose 5-phosphate	X5P	439190	HMDB0000868	0.05	0.05	0.05	0.05	0.05	0.05	0.05	0.05	1	#DIV/0!
A_0026	Erythrose 4-phosphate	E4P	122357	HMDB0001321	2.85938	0.05	0.415007	4.47546	0.05	0.05	0.05	0.05	0.0256415	0.119689
C_0010	Ser	Ser	617	HMDB0000187,HMDB0003406	322.158	116.735	153.737	7.55236	7283.47	6503.23	6908.23	7251.53	46.5634	3.42331e-08
A_0052	Glycerol 3-phosphate	G3P	439162	HMDB0000126	158.464	159.046	149.675	178.518	4082.79	4186.11	4207.85	4305.4	25.9905	1.49402e-10
A_0050	Glyoxylic acid	Glyoxylic acid	760	HMDB0000119	0.05	0.05	0.05	0.05	0.05	0.05	0.05	0.05	1	#DIV/0!
A_0053	Glycolic acid	Glycolic acid	757	HMDB0000115	0.05	0.05	0.05	0.05	0.05	0.05	0.05	0.05	1	#DIV/0!
A_0057	Carbamoylphosphate	Carbamoylphosphate	278	HMDB0001096	0.05	0.05	0.05	0.05	0.05	0.05	21.4659	0.05	108.079	0.355918
C_0008	γ-Aminobutyric acid	GABA	119	HMDB0000112	321.251	348.276	291.769	348.656	2952.44	2553.55	2531.06	2599.14	8.11952	4.01949e-07
A_0011	IMP	IMP	8582	HMDB0000175	25.6174	29.8314	30.4389	30.5173	108.85	161.744	250.439	325.863	7.27544	0.00890205
A_0044	AMP	AMP	6083	HMDB0000045	274.36	247.753	237.765	193.534	971.325	1394.46	1906.43	2149.54	6.73555	0.00205948
A_0043	GMP	GMP	6804	HMDB0001397	56.7236	48.3316	50.126	46.8602	220.388	274.894	377.012	407.71	6.33535	0.0008388
A_0006	ADP-ribose	ADP-ribose	445794	HMDB0001178	3.41722	4.33331	5.55032	3.12215	21.5383	18.8384	16.5087	19.1531	4.63	1.39894e-05
A_0058	Succinic acid	Succinic acid	1110	HMDB0000254	83.962	97.3774	113.995	116.754	456.153	404.915	447.74	542.862	4.49337	1.99923e-05
C_0001	Urea	Urea	1176	HMDB0000294	0.05	0.05	0.05	0.05	0.05	0.05	0.05	0.05	1	#DIV/0!
C_0044	Trp	Trp	1148	HMDB0000929	213.952	198.656	206.579	199.179	541.519	501.826	586.942	520.739	2.62844	1.97249e-06
C_0004	Sarcosine	Sarcosine	1088	HMDB0000271	0.05	0.05	0.05	0.05	0.05	0.05	0.05	0.05	1	#DIV/0!
C_0007	N,N-Dimethylglycine	DMG	673	HMDB0000092	0.05	0.05	0.05	0.05	0.05	0.05	0.05	0.05	1	#DIV/0!
C_0009	Choline	Choline	305	HMDB0000097	0.05	0.05	0.05	0.05	0.05	0.05	0.05	0.05	1	#DIV/0!
C_0011	Carnosine	Carnosine	439224	HMDB0000033	0.05	0.05	0.05	0.05	0.05	0.05	0.05	0.05	1	#DIV/0!
A_0034	Adenylosuccinic acid	Adenylosuccinic acid	447145	HMDB0000536	7.49401	6.54476	7.65482	6.92526	14.6015	14.3437	19.4291	21.8789	2.45479	0.00143096
A_0020	Folic acid	Folic acid	6037	HMDB0000121	1.34962	1.05514	1.4019	1.24871	2.80835	2.59003	2.50897	3.68812	2.2937	0.00113611
C_0014	Val	Val	1182	HMDB0000883	0.05	0.05	0.05	0.05	0.05	0.05	0.05	0.05	1	#DIV/0!
C_0015	Betaine	Glycine betaine	247	HMDB0000043	0.05	0.05	0.05	0.05	0.05	0.05	0.05	0.05	1	#DIV/0!
C_0017	Homoserine	Homoserine	12647	HMDB0000719	0.05	0.05	0.05	0.05	0.05	0.05	0.05	0.05	1	#DIV/0!
C_0018	Betaine aldehyde	Betaine aldehyde	249	HMDB0001252	0.05	0.05	0.05	0.05	0.05	0.05	0.05	0.05	1	#DIV/0!
C_0025	Ornithine	Ornithine	389	HMDB0000214,HMDB0003374	0.05	0.05	0.05	0.05	0.05	0.05	0.05	0.05	1	#DIV/0!
C_0027	Homocysteine	Homocysteine	778	HMDB0000742	0.05	2.626	0.05	0.05	0.05	0.05	0.05	0.05	0.0720461	0.355918
C_0028	Adenine	Adenine	190	HMDB0000034	0.05	0.05	0.05	0.05	0.05	0.05	0.05	0.05	1	#DIV/0!
C_0029	Hypoxanthine	Hypoxanthine	790	HMDB0000157	0.05	0.05	0.05	0.05	0.05	0.05	0.05	15.412	77.81	0.355918
C_0032	Lys	Lys	866	HMDB0000182,HMDB0003405	0.05	0.05	0.05	0.05	0.05	0.05	0.05	0.05	1	#DIV/0!
C_0035	Guanine	Guanine	764	HMDB0000132	0.05	0.05	0.05	0.05	0.05	0.05	0.05	0.05	1	#DIV/0!
C_0037	Carnitine	Carnitine	85	HMDB0000062	0.05	0.05	0.05	0.05	0.05	0.05	0.05	0.05	1	#DIV/0!
A_0046	GDP	GDP	8977	HMDB0001201	292.226	221.261	215.89	239.2	437.164	551.079	569.967	634.775	2.26413	0.00047542
C_0042	S-Adenosylhomocysteine	SAH	439155	HMDB0000939	29.0631	0.05	0.05	38.7381	0.05	0.05	0.05	0.05	0.00294546	0.14048
A_0056	2-Hydroxyglutaric acid	2-Hydroxyglutaric acid	43	HMDB0000606,HMDB0000694	21.0822	24.79	22.8163	21.4384	42.5518	61.1913	50.6179	49.1672	2.25824	0.000369254
C_0045	Cystathionine	Cystathionine	834	HMDB0000099	0.05	0.05	0.05	0.05	0.05	0.05	0.05	0.05	1	#DIV/0!
A_0021	Ribose 5-phosphate	R5P	439167	HMDB0001548	3.90057	11.0627	9.63331	2.93331	21.2135	9.11543	15.2628	14.2422	2.17342	0.0453844
C_0047	Inosine	Inosine	6021	HMDB0000195	0.05	0.05	0.05	0.05	0.05	0.05	0.05	0.05	1	#DIV/0!
C_0048	Guanosine	Guanosine	6802	HMDB0000133	0.05	0.05	0.05	0.05	0.05	0.05	0.05	0.05	1	#DIV/0!
-	Malate/Asp	No Label			0.229182	0.192337	0.251677	0.236851	N.A.	N.A.	N.A.	N.A.	#DIV/0!	#DIV/0!
-	Citrulline/Ornithine	No Label			N.A.	N.A.	N.A.	N.A.	N.A.	N.A.	N.A.	N.A.	#DIV/0!	#DIV/0!
-	Glu/2-Oxoglutarate	No Label			328.695	324.146	286.562	326.987	N.A.	N.A.	N.A.	N.A.	#DIV/0!	#DIV/0!
-	SAM/SAH	No Label			5.19677	N.A.	N.A.	4.68407	N.A.	N.A.	N.A.	N.A.	#DIV/0!	#DIV/0!
-	Putrescine/Spermidine	No Label			3.32243	4.48025	4.76285	3.47872	N.A.	N.A.	N.A.	N.A.	#DIV/0!	#DIV/0!
C_0031	Gln	Gln	738	HMDB0000641,HMDB0003423	12409.3	9914.02	8102.28	7951.67	21273.2	19211.6	20626.8	21419.7	2.15052	7.48374e-05
C_0002	Gly	Gly	750	HMDB0000123	4754.59	4311.84	4041.33	4040.39	7737.34	7856.01	8970.69	8618.45	1.93505	2.33503e-05
A_0019	Acetyl CoA	Acetyl-CoA	444493	HMDB0001206	1.19028	0.774685	0.601856	0.859571	21.622	8.61369	5.68239	2.01265	11.0702	0.0897364
A_0028	Glyceraldehyde 3-phosphate	GAP	729	HMDB0001112	0.05	7.24835	2.89396	0.05	44.61	0.05	0.05	0.05	4.37011	0.472854
C_0034	Met	Met	876	HMDB0000696	605.787	727.378	609.491	717.059	1335.55	1206.51	1204.56	1330.07	1.90874	1.83947e-05
C_0038	Phe	Phe	994	HMDB0000159	810.21	835.244	805.735	845.659	1444.88	1511.42	1549.28	1566.49	1.84178	3.24781e-07
A_0014	Fructose 6-phosphate	F6P	603	HMDB0000124	15.4267	14.9911	23.6076	22.0951	39.3695	30.3156	30.8875	37.3505	1.81191	0.00286653
-	Glycerol 3-phosphate/DHAP	No Label			19.1564	2.5418	1.77349	17.2183	33.9337	N.A.	101.253	N.A.	6.6447	0.057643
-	Total Aromatic Amino Acids	No Label			2117.54	2192.18	2140.99	2205.31	3780.15	3789.42	3985.15	4105.5	1.80917	6.79489e-07
-	Total Fumarate-related Amino Acids	No Label			1903.59	1993.52	1934.41	2006.13	3238.63	3287.59	3398.2	3584.77	1.72363	2.15627e-06
-	NADH/NAD+	No Label			0.0766856	0.0737315	0.0709177	0.0772912	0.137003	0.134788	0.127695	0.112418	1.7142	8.83877e-05
A_0045	2-Oxoisovaleric acid	2-Oxoisovaleric acid	49	HMDB0000019	30.6288	0.05	27.8266	28.8312	0.05	81.5742	78.5052	86.5297	2.82424	0.118203
C_0021	Creatine	Creatine	586	HMDB0000064	1252.06	1374.02	1155.29	1251.32	2019.85	1902.07	2317.56	2262.36	1.68932	0.000202479
A_0004	NADH	NADH	439153	HMDB0001487	211.473	193.684	190.007	208.744	339.712	358.755	328.766	296.286	1.64635	9.38478e-05
A_0024	Ribulose 5-phosphate	Ru5P	439184	HMDB0000618	2.45148	3.95091	3.46307	2.66797	8.59593	4.44848	12.7341	3.77448	2.35793	0.0897938
A_0017	Glucose 1-phosphate	G1P	65533	HMDB0001586	27.9378	22.9033	24.904	25.2078	0.05	51.1215	48.9785	78.3936	1.76858	0.27986
C_0041	Tyr	Tyr	1153	HMDB0000158	1093.38	1158.28	1128.68	1160.47	1793.75	1776.17	1848.92	2018.28	1.63784	1.52154e-05
A_0048	ADP	ADP	6022	HMDB0001341	1916.88	1513.42	1518.52	1629.86	2199.43	2689.37	3014.3	2828.82	1.63132	0.00195092
A_0005	Xanthine	Xanthine	1188	HMDB0000292	30.3951	27.7624	31.9002	48.2878	49.1974	45.8697	53.34	73.0799	1.60097	0.0350407
A_0032	XMP	XMP	73323	HMDB0001554	5.05047	4.51952	4.1232	3.65302	4.87436	7.3883	10.8161	14.6883	2.17725	0.0553069
C_0022	Leu	Leu	857	HMDB0000687	3103.94	3076.26	3087.17	3284.08	5062.75	4323	4603.39	5181.26	1.52735	0.000198936
-	Total Ketogenic Amino Acids	No Label			11965.6	11837.3	11604.7	12636.6	17664.1	15995.5	16933.4	17615.6	1.4197	2.95485e-05
A_0033	Dihydroxyacetone phosphate	DHAP	668	HMDB0001473	8.27215	62.5723	84.3958	10.3679	120.317	0.05	41.5579	0.05	0.978059	0.979647
-	Total Essential Amino Acids	No Label			12494.8	12359.5	12134.7	13200.7	18466.7	16673.2	17683.6	18363.3	1.41836	3.17313e-05
C_0039	Arg	Arg	6322	HMDB0000517,HMDB0003416	3183.38	3393.2	3215.83	3522.97	4624.86	4433.61	4299.67	5334.97	1.40387	0.00149296
-	Total Acetyl CoA-related Amino Acids	No Label			7207.78	6990.29	6842.68	7653.19	10670.2	9221.27	9807.69	10545	1.40253	0.000277363
-	Total BCAA	No Label			6993.83	6791.64	6636.1	7454.01	10128.6	8719.45	9220.74	10024.2	1.36654	0.000527504
-	Total Succinyl CoA-related Amino Acids	No Label			4495.67	4442.76	4158.42	4886.99	6401.45	5602.96	5821.91	6173.03	1.3345	0.000651813
C_0036	His	His	773	HMDB0000177	1016.83	953.047	1049.18	1007.44	1260.79	1247.36	1394.59	1435.91	1.32588	0.000696239
C_0016	Thr	Thr	6288	HMDB0000167	2854.2	2853.49	2827.63	2977.33	3755.32	3486.62	3727.51	3485.89	1.2556	0.000101191
C_0023	Ile	Ile	791	HMDB0000172	3889.89	3715.38	3548.93	4169.93	5065.89	4396.44	4617.35	4842.96	1.23483	0.00372759
-	Total Pyr-related Amino Acids	No Label			47385.8	48514.2	47750.3	49066.7	58752	54824.8	58306.2	60052.1	1.2035	0.000163575
A_0040	2,3-Diphosphoglyceric acid	2,3-BPG	186004	HMDB0001294	74.4644	73.1414	82.229	84.845	70.6987	74.0197	66.622	65.7243	0.880465	0.0345558
A_0008	UDP-glucose	UDP-Glc	8629	HMDB0000286	1027.93	1052.26	1048.06	915.183	892.997	892.436	844.234	814.827	0.851874	0.00726695
A_0029	NADPH	NADPH	5884	HMDB0000221	126.921	158.131	152.076	163.135	121.461	118.256	115.102	118.618	0.788715	0.00804659
-	Guanylate Energy Charge	No Label			0.94276	0.952015	0.955547	0.954524	0.815496	0.772687	0.705989	0.67305	0.779853	0.000636825
-	Lactate/Pyruvate	No Label			170.804	84.7185	94.2517	182.966	N.A.	N.A.	N.A.	200.972	1.50897	#DIV/0!
A_0016	Galactose 1-phosphate	Gal1P	123912	HMDB0000645	7.82612	8.98297	6.54569	7.78386	8.10203	15.6143	10.8464	0.05	1.11157	0.801119
-	Adenylate Energy Charge	No Label			0.931433	0.940748	0.942703	0.942302	0.800744	0.747348	0.674352	0.633447	0.760114	0.000943508
-	Fischer's Ratio	No Label			3.3028	3.09812	3.09955	3.38004	2.67943	2.301	2.31378	2.44166	0.75586	0.000445894
C_0024	Asn	Asn	236	HMDB0000168,HMDB0033780	9041.81	9253.27	8995.65	9627.66	6419.5	6310.27	6611.36	6406.07	0.697409	2.04711e-06
-	NADPH/NADP+	No Label			2.06124	3.66462	2.86594	2.31827	2.02346	1.76234	1.76162	1.76147	0.669921	0.0467227
-	Total Guanylate	No Label			3543.62	3312.78	3555.91	3660.42	2379.19	2421.48	2251.6	2217.76	0.658722	9.77034e-06
-	Total Amino Acids	No Label			182616	187903	184111	189618	124231	115765	123075	126400	0.657671	4.94902e-07
-	Total Glucogenic Amino Acids	No Label			179512	184826	181024	186334	119168	111442	118472	121219	0.642753	2.97403e-07
C_0052	S-Adenosylmethionine	SAM	34755	HMDB0001185	151.034	213.762	197.06	181.452	119.809	118.849	111.2	117.709	0.629035	0.00219406
-	Total Non-essential Amino Acids	No Label			170121	175543	171976	176418	105764	99091.3	105391	108037	0.602664	1.25328e-07
-	Total Adenylate	No Label			17979.5	16952.4	17400.9	17478.2	10393.9	10841.6	10482.4	9722.87	0.593613	4.95313e-07
A_0010	NADP+	NADP+	5886	HMDB0000217	61.5748	43.1508	53.0634	70.3693	60.0263	67.102	65.3387	67.34	1.13871	0.239977
A_0009	Uric acid	Uric acid	1175	HMDB0000289	38.5441	36.9225	45.9346	43.2944	40.1693	45.6622	33.2309	57.2678	1.07064	0.615218
C_0050	Glutathione (GSSG)	GSSG	65359	HMDB0003337	2076.11	1633.18	2362.94	2025.08	1348.26	1949.74	1795.37	3163.82	1.01974	0.926601
A_0001	NAD+	NAD+	5893	HMDB0000902	2757.66	2626.88	2679.27	2700.75	2479.59	2661.63	2574.61	2635.56	0.961617	0.0779472
C_0006	Ala	Ala	602	HMDB0000161,HMDB0001310	39208.3	40726.1	40323.2	41820.2	39207.7	36411.1	38059	40121.6	0.948923	0.0756174
A_0031	Phosphocreatine	Phosphocreatine	9548602	HMDB0001511	559.934	512.298	587.527	511.55	586.145	422.149	508.653	484.219	0.92164	0.31427
A_0055	N-Acetylglutamic acid	N-Acetylglutamic acid	70914	HMDB0001138	22.9547	20.9077	24.9773	21.6527	20.409	21.8818	20.2954	20.7134	0.920515	0.110971
-	Total Glutathione	No Label			41069.8	41925.8	40027.9	41842.2	24480.8	21985.2	24284.7	22599.1	0.566218	3.83136e-07
-	GSH/GSSG	No Label			17.7821	23.6713	14.9398	18.6619	16.1574	9.27599	11.5263	5.14297	0.560956	0.0306423
A_0035	Fructose 1,6-diphosphate	FBP	172313	HMDB0001058	278.02	235.515	225.413	196.962	183.348	132.45	106.606	92.3515	0.550006	0.00688887
C_0051	Glutathione (GSH)	GSH	124886	HMDB0000125	36917.5	38659.4	35302	37792	21784.3	18085.8	20694	16271.4	0.516815	1.62484e-05
A_0002	cAMP	cAMP	6076	HMDB0000058	4.21414	4.03227	5.27651	7.23652	2.45644	2.38086	3.0574	2.71167	0.510917	0.0148605
C_0020	Hydroxyproline	Hydroxyproline	5810	HMDB0000725	6059.35	6501.01	6249.47	6940.69	3206.3	3046.18	3281.94	3259.45	0.496839	3.303e-06
C_0019	Cys	Cys	594	HMDB0000574,HMDB0003417	32.6209	307.363	197.735	22.1105	226.676	65.9934	53.7939	53.8857	0.715127	0.639016
A_0027	HMG CoA	HMG-CoA	445127	HMDB0001375	20.2381	29.113	32.2212	19.2391	11.6641	11.5452	13.1647	12.6752	0.486545	0.00725178
C_0005	β-Ala	b-Ala	239	HMDB0000056	1463.53	1464.37	1430.17	1566.82	636.831	726.1	843.107	551.418	0.465402	2.65158e-05
A_0022	CoA	CoA	87642	HMDB0001423	109.295	97.162	107.975	120.005	46.3669	51.6098	55.1865	48.0756	0.463218	2.58228e-05
A_0049	GTP	GTP	6830	HMDB0001273	3194.67	3043.19	3289.9	3374.36	1721.64	1595.5	1304.62	1175.28	0.449309	1.79702e-05
A_0047	Lactic acid	Lactic acid	612	HMDB0000190,HMDB0001311	42855.2	39115.5	45790.5	44350.6	13516.4	16787.1	16471.1	27334.7	0.430588	0.000333429
A_0039	2-Phosphoglyceric acid	2-PG	439278	HMDB0003391	16.3047	15.3872	14.4634	11.3302	6.68692	6.30999	5.41861	6.2146	0.428459	0.000318319
-	Total Oxaloacetate-related Amino Acids	No Label			15832	15815	15517.4	16427.1	6627.22	6574.7	6955.14	6739.24	0.422954	9.21459e-09
C_0049	Argininosuccinic acid	Argininosuccinic acid	16950	HMDB0000052	145.263	133.19	130.484	126.294	54.7762	60.7903	50.3115	52.7395	0.408454	2.62423e-06
A_0051	ATP	ATP	5957	HMDB0000538	15788.2	15191.2	15644.7	15654.8	7223.12	6757.75	5561.69	4744.51	0.389972	3.26673e-06
-	Total Glu-related Amino Acids	No Label			109895	114061	111664	113947	44149	41151.5	43990.1	44669.5	0.386951	2.69926e-09
A_0036	6-Phosphogluconic acid	6-PG	91493	HMDB0001316	37.0953	23.0737	25.7617	21.1399	9.77551	8.8196	4.54682	5.57494	0.268205	0.00206411
A_0038	PRPP	PRPP	7339	HMDB0000280	377.697	236.283	179.46	141.432	57.684	60.1713	59.4352	49.5608	0.242655	0.0142591
A_0041	3-Phosphoglyceric acid	3-PG	439183	HMDB0000807	137.923	120.831	109.963	91.2626	26.9769	26.1899	21.8364	22.0146	0.210918	9.36529e-05
C_0033	Glu	Glu	611	HMDB0000148,HMDB0003339	79852.1	84977.2	85168.3	85863.3	16990.2	16258.9	17669.1	16479	0.20067	5.99197e-09
C_0030	Spermidine	Spermidine	1102	HMDB0001257	70.1652	58.9267	52.625	71.3352	10.9727	0.877733	24.8909	11.9262	0.192322	0.000260916
A_0037	N-Carbamoylaspartic acid	N-Carbamoylaspartic acid	93072	HMDB0000828	106.289	107.07	118.581	105.361	14.0423	12.2888	13.9361	17.2029	0.131419	1.10554e-07
A_0013	Glucose 6-phosphate	G6P	5958	HMDB0001401	58.1489	58.5594	88.7373	87.2984	8.64948	9.36246	6.99819	6.58517	0.107928	0.000270787
A_0054	Pyruvic acid	Pyruvic acid	1060	HMDB0000243	250.903	461.711	485.832	242.398	0.05	0.05	0.05	136.013	0.094502	0.00454095
C_0026	Asp	Asp	424	HMDB0000191,HMDB0006483	6790.2	6561.77	6521.71	6799.46	207.722	264.432	343.784	333.163	0.0430809	2.64008e-10
-	G6P/R5P	No Label			14.9078	5.2934	9.2115	29.761	0.407734	1.0271	0.458514	0.462371	0.0398102	0.03821
A_0030	Malonyl CoA	Malonyl-CoA	644066	HMDB0001175	0.05	2.80903	2.39215	1.7194	0.05	0.05	0.05	0.05	0.028692	0.0316808
C_0046	Adenosine	Adenosine	60961	HMDB0000050	9.09293	11.2561	5.91536	28.7362	0.05	0.05	0.05	0.05	0.00363633	0.0365956
A_0042	Phosphoenolpyruvic acid	PEP	1005	HMDB0000263	34.7368	34.2378	28.3726	14.0601	0.05	0.05	0.05	0.05	0.00179521	0.00118366
C_0012	Creatinine	Creatinine	588	HMDB0000562	101.024	85.3738	88.6343	111.768	0.05	0.05	0.05	0.05	0.000517063	3.81685e-06
A_0063	cis-Aconitic acid	cis-Aconitic acid	643757	HMDB0000072	118.9	118.653	138.22	127.324	0.05	0.05	0.05	0.05	0.000397538	1.61078e-07
C_0040	Citrulline	Citrulline	9750	HMDB0000904	146.049	161.647	136.167	170.694	0.05	0.05	0.05	0.05	0.000325438	1.05813e-06
C_0043	Spermine	Spermine	1103	HMDB0001256	224.98	213.96	237.633	247.751	0.05	0.05	0.05	0.05	0.000216375	6.98065e-08
A_0061	Fumaric acid	Fumaric acid	444972	HMDB0000134	233.728	222.04	260.106	241.14	0.05	0.05	0.05	0.05	0.000208983	9.18105e-08
C_0003	Putrescine	Putrescine	1045	HMDB0001414	233.119	264.006	250.645	248.155	0.05	0.05	0.05	0.05	0.000200818	1.80621e-08
A_0060	2-Oxoglutaric acid	2-Oxoglutaric acid	51	HMDB0000208	242.936	262.157	297.207	262.589	0.05	0.05	0.05	0.05	0.000187813	3.8399e-07
A_0064	Isocitric acid	Isocitric acid	1198	HMDB0000193	282.33	246.033	286.067	271.38	0.05	0.05	0.05	0.05	0.000184194	8.98764e-08
A_0059	Malic acid	Malic acid	525	HMDB0000156,HMDB0000744	1556.19	1262.07	1641.37	1610.46	0.05	0.05	0.05	0.05	3.29485e-05	2.26973e-06
A_0062	Citric acid	Citric acid	311	HMDB0000094	4730.13	4692.38	5323.78	5189.3	0.05	0.05	0.05	0.05	1.00323e-05	7.26337e-08
C_0013	Pro	Pro	614	HMDB0000162,HMDB0003411	13432.9	14823.4	14127.9	15601.8	0.05	0.05	0.05	0.05	3.44911e-06	7.24253e-08
ID consists of analysis mode and number. 'C' and 'A' showed cation and anion modes, respectively.
Data labeled as "Not Detected," indicating that the target peak or metabolite was below detection limits, were considered as 0.05 to enable statistical analysis
N.A. (Not Available): The calculation was impossible because of insufficience of the data.

### Sheet: BxPC-3_MYCinhibitor
Table S3. Metabolome analysis in PDAC cells. Differential metabolites in BxPC-3 cells with a MYC inhibitor compared to control cells.
					Concentration (pmol/106 cells)
ID	Compound name	Pathway Label	PubChem CID	HMDB ID	BxPC-3 control_1	BxPC-3 control_2	BxPC-3 control_3	BxPC-3 control_4	BxPC-3 MYC inhibitor_1	BxPC-3 MYC inhibitor_2	BxPC-3 MYC inhibitor_3	BxPC-3 MYC inhibitor_4	Ratio	p-value
A_0003	cGMP	cGMP	24316	HMDB0001314	0.05	0.05	0.05	0.05	0.05	0.05	0.05	0.05	1	#DIV/0!
A_0007	Mevalonic acid	Mevalonic acid	134965	HMDB0000227	0.05	0.05	0.05	0.05	0.05	0.05	0.05	0.05	1	#DIV/0!
A_0012	Sedoheptulose 7-phosphate	S7P	165007	HMDB0001068	0.05	0.05	0.05	0.05	0.05	0.05	0.05	0.05	1	#DIV/0!
A_0025	Xylulose 5-phosphate	X5P	439190	HMDB0000868	0.05	0.05	0.05	0.05	0.05	0.05	0.05	0.05	1	#DIV/0!
A_0026	Erythrose 4-phosphate	E4P	122357	HMDB0001321	0.05	0.05	0.05	0.05	0.05	0.05	0.05	0.05	1	#DIV/0!
A_0042	Phosphoenolpyruvic acid	PEP	1005	HMDB0000263	0.05	0.05	0.05	0.05	0.05	0.05	0.05	0.05	1	#DIV/0!
A_0050	Glyoxylic acid	Glyoxylic acid	760	HMDB0000119	0.05	0.05	0.05	0.05	0.05	0.05	0.05	0.05	1	#DIV/0!
A_0057	Carbamoylphosphate	Carbamoylphosphate	278	HMDB0001096	0.05	0.05	0.05	0.05	0.05	0.05	0.05	0.05	1	#DIV/0!
C_0008	N,N-Dimethylglycine	DMG	673	HMDB0000092	0.05	0.05	0.05	0.05	0.05	0.05	0.05	0.05	1	#DIV/0!
C_0009	Choline	Choline	305	HMDB0000097	0.05	0.05	0.05	0.05	0.05	0.05	0.05	0.05	1	#DIV/0!
C_0015	Betaine	Glycine betaine	247	HMDB0000043	0.05	0.05	0.05	0.05	0.05	0.05	0.05	0.05	1	#DIV/0!
C_0018	Betaine aldehyde	Betaine aldehyde	249	HMDB0001252	0.05	0.05	0.05	0.05	0.05	0.05	0.05	0.05	1	#DIV/0!
C_0045	Cystathionine	Cystathionine	834	HMDB0000099	0.05	0.05	0.05	0.05	0.05	0.05	0.05	0.05	1	#DIV/0!
A_0015	Fructose 1-phosphate	F1P	439394	HMDB0001076	0.05	0.05	0.05	0.05	8.71666	16.9376	0.05	0.05	128.771	0.16597
A_0028	Glyceraldehyde 3-phosphate	GAP	729	HMDB0001112	0.05	0.05	0.05	0.05	23.3879	28.7994	62.9141	0.05	575.757	0.0686515
A_0052	Glycerol 3-phosphate	G3P	439162	HMDB0000126	34.3395	36.9908	51.2851	61.3561	1240.85	1147.1	937.339	663.159	21.6797	0.000309517
A_0060	2-Oxoglutaric acid	2-Oxoglutaric acid	51	HMDB0000208	120.555	90.74	28.8188	0.05	0.05	0.05	0.05	0.05	0.000832766	0.0731426
A_0019	Acetyl CoA	Acetyl-CoA	444493	HMDB0001206	2.52753	0.319602	1.16613	0.429842	16.9909	16.4756	15.7481	9.09805	13.1243	0.000410787
C_0010	Ser	Ser	617	HMDB0000187,HMDB0003406	788.458	716.895	643.514	1319.52	6216.49	6833.16	6783.97	6629.75	7.62987	1.47869e-07
C_0001	Urea	Urea	1176	HMDB0000294	180.184	0.05	4.06587	336.97	0.05	0.05	0.05	0.05	0.000383678	0.157497
A_0038	PRPP	PRPP	7339	HMDB0000280	26.1955	15.6314	7.72705	5.92014	49.1313	69.8227	65.7502	46.2718	4.16367	0.00108723
C_0005	Sarcosine	Sarcosine	1088	HMDB0000271	27.0655	0.05	2.6294	77.5403	0.05	0.05	0.05	0.05	0.00186419	0.186834
C_0011	Carnosine	Carnosine	439224	HMDB0000033	0.05	0.196794	0.05	5.56286	0.05	0.05	0.05	0.05	0.0341317	0.340359
C_0017	Homoserine	Homoserine	12647	HMDB0000719	4.22819	2.74562	0.889802	0.498961	0.05	0.05	0.05	0.05	0.0239161	0.0562995
-	Glycerol 3-phosphate/DHAP	No Label			0.54496	1.24077	6.24487	N.A.	14.907	12.0267	7.78815	7.9345	3.9838	0.0252238
A_0033	Dihydroxyacetone phosphate	DHAP	668	HMDB0001473	63.0129	29.8128	8.21235	0.05	83.2394	95.379	120.355	83.5792	3.78435	0.0053526
C_0028	Adenine	Adenine	190	HMDB0000034	0.365484	0.05	0.05	0.92805	0.05	0.05	0.05	0.05	0.14352	0.199606
C_0035	Guanine	Guanine	764	HMDB0000132	0.05	0.170973	4.31619	4.67021	0.05	0.05	0.05	0.05	0.0217217	0.125964
C_0037	Carnitine	Carnitine	85	HMDB0000062	32.093	15.8299	0.05	0.05	0.05	0.05	0.05	0.05	0.00416468	0.169565
A_0043	GMP	GMP	6804	HMDB0001397	22.4776	29.295	29.8698	31.014	65.4759	72.8839	117.613	160.381	3.69579	0.0138783
-	Citrulline/Ornithine	No Label			0.327783	0.266755	0.254975	0.344168	N.A.	N.A.	N.A.	N.A.	#DIV/0!	#DIV/0!
-	Glu/2-Oxoglutarate	No Label			245.951	320.99	1029.32	N.A.	N.A.	N.A.	N.A.	N.A.	#DIV/0!	#DIV/0!
-	Putrescine/Spermidine	No Label			0.160067	0.157706	0.153906	0.196576	N.A.	N.A.	N.A.	N.A.	#DIV/0!	#DIV/0!
A_0044	AMP	AMP	6083	HMDB0000045	114.596	120.613	130.971	126.027	220.329	288.198	553.931	740.009	3.66201	0.0346239
A_0011	IMP	IMP	8582	HMDB0000175	7.32913	6.38811	5.71466	5.40088	33.0397	50.0567	120.213	211.266	16.6947	0.0530187
A_0021	Ribose 5-phosphate	R5P	439167	HMDB0001548	10.3979	8.30097	4.42593	0.437178	10.688	14.9911	15.2751	18.0284	2.50329	0.0160913
A_0055	N-Acetylglutamic acid	N-Acetylglutamic acid	70914	HMDB0001138	5.43043	7.13129	7.71549	10.1813	18.5317	21.6702	16.034	13.2197	2.28034	0.00314364
A_0032	XMP	XMP	73323	HMDB0001554	0.861532	0.716428	1.02015	0.88373	1.13134	1.69783	1.69213	2.31969	1.96476	0.0153904
A_0010	NADP+	NADP+	5886	HMDB0000217	29.959	34.9407	35.3589	40.7704	54.4072	66.6934	61.5708	77.1927	1.84263	0.00134256
A_0046	GDP	GDP	8977	HMDB0001201	131.187	149.888	172.495	176.004	188.608	211.53	302.282	377.403	1.71516	0.0452748
A_0024	Ribulose 5-phosphate	Ru5P	439184	HMDB0000618	8.92353	6.34383	3.45392	3.8919	9.0509	9.78828	9.98207	9.65075	1.70131	0.0210463
A_0034	Adenylosuccinic acid	Adenylosuccinic acid	447145	HMDB0000536	3.3229	3.61942	4.61885	3.75711	6.45844	7.07016	13.6382	21.2241	3.15903	0.0540602
A_0053	Glycolic acid	Glycolic acid	757	HMDB0000115	0.05	13.3493	0.05	0.05	1.68454	0.05	74.6243	0.05	5.66018	0.43506
A_0017	Glucose 1-phosphate	G1P	65533	HMDB0001586	17.3701	17.8838	17.6963	20.762	33.2882	30.1115	35.2202	22.5589	1.64394	0.00635316
A_0018	Acetoacetyl CoA	Acetoacetyl-CoA	92153	HMDB0001484	0.05	0.05	1.16694	0.05	0.05	3.04239	0.05	0.05	2.42409	0.5785
A_0006	ADP-ribose	ADP-ribose	445794	HMDB0001178	4.18249	3.30002	2.51386	3.40715	4.89512	5.66966	5.27103	6.10814	1.63718	0.0025252
A_0001	NAD+	NAD+	5893	HMDB0000902	1325.42	1329.17	1299.75	1115.74	1909.16	2087.63	2069.47	2037.86	1.59842	2.38823e-05
A_0009	Uric acid	Uric acid	1175	HMDB0000289	17.7115	19.3403	21.1075	23.1014	140.155	6.00673	7.96593	9.21877	2.01015	0.558446
-	Malate/Asp	No Label			0.513302	0.51215	0.565086	0.641257	0.818309	0.812724	0.897167	0.928663	1.54892	0.000335134
C_0051	Glutathione (GSH)	GSH	124886	HMDB0000125	12661.8	12454.1	13825	10594.8	14403.4	17599	17155.4	16129.1	1.31798	0.00680665
-	Total Glutathione	No Label			16594	16856	16766.6	17178.8	20903.2	22964.8	21805.5	22149.1	1.30309	2.59796e-05
C_0032	Lys	Lys	866	HMDB0000182,HMDB0003405	842.012	775.318	758.3	843.708	854.657	954.206	1046.75	1117.12	1.23402	0.0216563
C_0016	Thr	Thr	6288	HMDB0000167	3748.8	3822.07	3840.74	3813.79	3298.52	3437.66	3529.72	3522.25	0.905601	0.000766069
-	Guanylate Energy Charge	No Label			0.967658	0.9596	0.957576	0.955164	0.912179	0.90632	0.845523	0.7909	0.899719	0.0153387
-	Adenylate Energy Charge	No Label			0.953434	0.951056	0.941929	0.941348	0.912948	0.889348	0.826416	0.775049	0.898619	0.0221709
C_0007	γ-Aminobutyric acid	GABA	119	HMDB0000112	308.427	329.575	330.334	309.764	271.698	271.137	255.125	241.334	0.813156	0.00073018
A_0045	2-Oxoisovaleric acid	2-Oxoisovaleric acid	49	HMDB0000019	22.5188	22.0755	25.7692	23.7439	33.5609	38.9293	0.05	34.6594	1.13912	0.729414
A_0020	Folic acid	Folic acid	6037	HMDB0000121	1.40502	0.832007	0.721419	0.472861	1.17585	1.36671	1.35944	1.30239	1.51673	0.070786
A_0039	2-Phosphoglyceric acid	2-PG	439278	HMDB0003391	5.52898	3.50245	2.97115	2.10315	5.51244	6.19884	5.75184	3.9089	1.51513	0.0850343
A_0030	Malonyl CoA	Malonyl-CoA	644066	HMDB0001175	3.27485	1.33617	1.40401	0.860446	2.6591	2.63508	2.21886	2.18063	1.40989	0.246008
-	Total Pyr-related Amino Acids	No Label			62635.8	61426.6	62020.1	60131.2	52853.3	46784.5	46164.7	45791.7	0.778162	0.000232118
C_0039	Arg	Arg	6322	HMDB0000517,HMDB0003416	3643.12	3253.19	3271.74	3253.22	2263.61	2522.69	2664.86	2989.57	0.777924	0.00595727
A_0041	3-Phosphoglyceric acid	3-PG	439183	HMDB0000807	42.2956	28.5189	19.2135	18.5085	33.0833	39.918	34.3916	30.1487	1.26724	0.265821
C_0050	Glutathione (GSSG)	GSSG	65359	HMDB0003337	1966.09	2200.94	1470.81	3292.03	3249.92	2682.91	2325.06	3009.97	1.26181	0.22662
C_0043	Spermine	Spermine	1103	HMDB0001256	114.547	129.479	119.031	135.797	82.0757	99.4628	100.282	93.2887	0.751941	0.00292068
C_0021	Creatine	Creatine	586	HMDB0000064	3581.41	4450	5396.68	5322.49	4925.1	5606.31	5846.68	6201.76	1.20422	0.106629
-	SAM/SAH	No Label			15.6125	17.3227	12.7549	9.48693	N.A.	12.3682	20.5599	N.A.	1.19355	0.498979
C_0048	Guanosine	Guanosine	6802	HMDB0000133	6.13624	6.32239	12.7442	12.0384	8.65037	11.3112	9.43365	14.8541	1.18818	0.467142
A_0048	ADP	ADP	6022	HMDB0001341	1078.61	1166.56	1355.81	1396.04	911.939	1230.67	1611.85	1942.4	1.14005	0.487755
A_0004	NADH	NADH	439153	HMDB0001487	130.289	128.347	128.672	119.172	170.736	141.232	143.042	110.158	1.11587	0.289634
A_0040	2,3-Diphosphoglyceric acid	2,3-BPG	186004	HMDB0001294	82.1083	79.4434	69.8771	52.1005	72.7198	82.7824	74.8784	75.5542	1.07902	0.462098
C_0044	Trp	Trp	1148	HMDB0000929	405.137	409.429	403.825	417.673	379.649	400.229	428.327	441.88	1.00857	0.814785
A_0014	Fructose 6-phosphate	F6P	603	HMDB0000124	24.203	29.9553	28.9725	28.2143	22.8398	34.2294	23.0238	29.3887	0.983264	0.88258
A_0056	2-Hydroxyglutaric acid	2-Hydroxyglutaric acid	43	HMDB0000606,HMDB0000694	39.1921	37.2609	41.5934	38.3978	39.5415	36.2625	41.4935	36.3433	0.982081	0.671958
-	GSH/GSSG	No Label			6.4401	5.65854	9.39953	3.21831	4.43192	6.55966	7.37848	5.35857	0.960033	0.868573
-	Fischer's Ratio	No Label			3.445	3.19789	3.30157	2.94742	3.06582	3.03279	2.87769	2.71753	0.907069	0.0635938
C_0034	Met	Met	876	HMDB0000696	1212.44	1248.78	1155.17	1186.42	788.7	839.791	900.828	843.659	0.702291	2.2483e-05
-	NADH/NAD+	No Label			0.0982999	0.0965616	0.0989973	0.10681	0.0894301	0.0676516	0.0691199	0.0540557	0.699474	0.00761257
-	Total Ketogenic Amino Acids	No Label			20608.3	19440.9	20359.6	19006.4	12694.6	13667.5	13686.7	13482.1	0.674064	6.58652e-06
C_0002	Gly	Gly	750	HMDB0000123	10817.4	10838.9	10993.4	11056.2	16548.9	7034.83	6926.38	6955.07	0.857213	0.53891
A_0058	Succinic acid	Succinic acid	1110	HMDB0000254	125.691	106.005	122.431	163.634	85.57	96.3986	100.863	140.738	0.818078	0.218539
A_0005	Xanthine	Xanthine	1188	HMDB0000292	6.07022	12.7104	25.4315	37.9721	12.9535	14.3581	16.4861	23.3089	0.816539	0.62984
-	Total Guanylate	No Label			2723.14	2580.17	2737.09	2654.49	1819.37	1907	1739.77	1669.46	0.667197	7.5839e-06
-	Total Essential Amino Acids	No Label			24708.9	23498.4	24239	22760.4	14838.4	16022.8	15950.2	15835.3	0.658007	3.80825e-06
C_0031	Gln	Gln	738	HMDB0000641,HMDB0003423	25594	25525.1	25312.9	25390.9	15810.7	17461.2	16789	16113.9	0.649901	3.54916e-07
C_0038	Phe	Phe	994	HMDB0000159	1608.23	1613.02	1590.84	1610.46	941.302	1030.08	1039.31	1069.2	0.635244	7.7375e-07
A_0054	Pyruvic acid	Pyruvic acid	1060	HMDB0000243	420.705	119.173	53.1129	46.4544	0.05	100.202	154.944	90.1267	0.540034	0.464374
A_0031	Phosphocreatine	Phosphocreatine	9548602	HMDB0001511	1522.18	1348.13	1097.01	969.385	1196.07	1029.33	803.074	466.251	0.707907	0.122801
-	Total Aromatic Amino Acids	No Label			4275.58	4205.89	4324.91	4383.12	2464.73	2720.21	2779.5	2848.16	0.629024	2.32454e-06
-	Total Acetyl CoA-related Amino Acids	No Label			12989.1	11822.3	12597.8	11227.2	7311.04	7909.89	7805.77	7553.58	0.628753	3.64159e-05
C_0019	Cys	Cys	594	HMDB0000574,HMDB0003417	2137.76	1883.38	1786.59	1152.85	1174.71	1290.6	1389.44	941.704	0.68909	0.0572159
A_0047	Lactic acid	Lactic acid	612	HMDB0000190,HMDB0001311	41092.7	40988.4	44823.6	51243.4	23365.3	25304.2	30274.7	31322.2	0.618959	0.00149709
A_0035	Fructose 1,6-diphosphate	FBP	172313	HMDB0001058	356.114	371.447	329.231	286.58	222.737	249.621	201.011	155.933	0.617329	0.00322241
C_0006	Ala	Ala	602	HMDB0000161,HMDB0001310	44738.3	43755.9	44352.1	42371.2	25235	27788	27106.8	27301	0.613129	5.44616e-07
-	Total Amino Acids	No Label			172830	168516	170207	163779	102743	101851	100564	100613	0.600848	4.22438e-08
-	Total Glucogenic Amino Acids	No Label			166367	162518	163943	158230	98940.7	97723.7	96315.1	96508.4	0.598238	3.02577e-08
-	Total Non-essential Amino Acids	No Label			148121	145017	145968	141019	87905	85828.4	84614.2	84777.3	0.591467	3.32465e-08
-	Total Fumarate-related Amino Acids	No Label			3870.44	3796.46	3921.08	3965.45	2085.08	2319.98	2351.18	2406.28	0.589099	9.89011e-07
C_0024	Asn	Asn	236	HMDB0000168,HMDB0033780	11113.8	11179.9	11155.7	10889.1	6083.21	6640.37	6706.18	6655.37	0.588318	1.28137e-07
C_0022	Leu	Leu	857	HMDB0000687	5621.4	5222.18	5505.67	4705.04	2948	3173.25	3202.57	2987.04	0.584719	5.14598e-05
-	Total Succinyl CoA-related Amino Acids	No Label			10320.4	9476.55	9928.5	9400.28	5397.1	5916.38	5696.8	5596.57	0.5778	2.4576e-06
-	Total BCAA	No Label			14729.4	13450	14279	12918.9	7556.4	8249.84	7998.54	7739.95	0.569634	9.27353e-06
C_0014	Val	Val	1182	HMDB0000883	2987.42	2812.36	2843.3	2953.11	1479.67	1694.38	1667.85	1745.37	0.568054	2.26221e-06
A_0049	GTP	GTP	6830	HMDB0001273	2569.48	2400.98	2534.73	2447.48	1565.29	1622.59	1319.87	1131.67	0.566624	0.000106436
C_0041	Tyr	Tyr	1153	HMDB0000158	2262.2	2183.44	2330.24	2354.99	1143.78	1289.91	1311.87	1337.08	0.556642	2.26662e-06
C_0023	Ile	Ile	791	HMDB0000172	6120.55	5415.41	5930.03	5260.74	3128.74	3382.21	3128.12	3007.54	0.556464	2.6069e-05
-	Total Adenylate	No Label			14042.6	14381.7	13929.1	14049.7	7768.93	8165.52	7833.98	7607.02	0.556272	1.41067e-08
A_0036	6-Phosphogluconic acid	6-PG	91493	HMDB0001316	86.6775	82.044	60.0634	37.3648	30.8344	35.9887	40.6544	36.3221	0.540296	0.0375546
A_0029	NADPH	NADPH	5884	HMDB0000221	147.127	158.034	148.47	144.238	84.4546	67.8236	93.0602	67.2055	0.522763	5.39807e-05
-	Total Glu-related Amino Acids	No Label			68335.6	67069.7	67389.6	65009.7	31547.3	34936.9	34181.6	34611.1	0.505133	6.47864e-08
C_0036	His	His	773	HMDB0000177	2162.92	2179.79	2211.13	1969.45	1019.18	1110.97	1006.78	1101.19	0.49724	2.19568e-06
A_0008	UDP-glucose	UDP-Glc	8629	HMDB0000286	733.391	734.95	738.13	627.631	345.397	368.108	335.16	330.054	0.486475	1.35284e-05
A_0027	HMG CoA	HMG-CoA	445127	HMDB0001375	11.9252	10.2391	10.4872	7.72945	5.55828	5.04909	5.04677	3.94275	0.4853	0.0014445
A_0022	CoA	CoA	87642	HMDB0001423	42.4617	43.05	45.0127	29.4574	17.854	19.1471	19.4414	18.7349	0.469912	0.00102009
A_0051	ATP	ATP	5957	HMDB0000538	12849.4	13094.5	12442.3	12527.6	6636.66	6646.65	5668.21	4924.61	0.468951	5.01603e-06
C_0020	Hydroxyproline	Hydroxyproline	5810	HMDB0000725	5472.31	5329.58	5372.29	5302.62	2316.99	2533.15	2540.55	2472.7	0.459258	7.59574e-09
A_0013	Glucose 6-phosphate	G6P	5958	HMDB0001401	92.8205	100.256	99.1722	90.5872	34.5118	42.4606	45.9156	49.9455	0.451455	1.28437e-05
C_0033	Glu	Glu	611	HMDB0000148,HMDB0003339	29650.6	29126.6	29663.6	27498.2	11890.3	12975.1	12858.4	13448.2	0.441369	1.82568e-07
C_0029	Hypoxanthine	Hypoxanthine	790	HMDB0000157	4.22465	40.7548	125.907	186.986	0.05	0.05	8.79466	78.4396	0.244037	0.18738
C_0012	Creatinine	Creatinine	588	HMDB0000562	104.842	96.823	84.811	105.438	33.9786	38.9575	47.018	46.6094	0.425	6.51738e-05
C_0030	Spermidine	Spermidine	1102	HMDB0001257	117.718	107.011	114.161	102.361	39.4804	48.214	39.1655	42.8961	0.384716	2.88157e-06
-	Total Oxaloacetate-related Amino Acids	No Label			21204.3	20748.9	20683.7	19723.7	7057.94	7765.88	7920.91	8102.74	0.374542	4.83204e-08
C_0040	Citrulline	Citrulline	9750	HMDB0000904	83.6514	72.7778	72.2977	136.395	29.6271	41.2055	39.8364	23.3682	0.367103	0.0107623
C_0052	S-Adenosylmethionine	SAM	34755	HMDB0001185	133.59	138.372	139.391	128.265	49.8589	52.5669	48.7848	45.3295	0.36422	1.11094e-07
-	NADPH/NADP+	No Label			4.91095	4.52293	4.19894	3.53781	1.55227	1.01695	1.51143	0.87062	0.288357	0.000102869
-	Lactate/Pyruvate	No Label			97.6757	343.939	843.929	1103.09	N.A.	252.532	195.392	347.535	0.444024	0.279354
A_0016	Galactose 1-phosphate	Gal1P	123912	HMDB0000645	6.19204	4.30802	4.70556	4.15132	0.850537	1.98423	1.6283	0.05	0.23315	0.00109934
C_0049	Argininosuccinic acid	Argininosuccinic acid	16950	HMDB0000052	498.187	529.648	530.925	585.747	100.872	102.451	111.204	131.229	0.207859	6.08738e-07
A_0059	Malic acid	Malic acid	525	HMDB0000156,HMDB0000744	5179.46	4900.77	5384.15	5665.25	797.626	914.727	1089.81	1344.11	0.196231	7.23406e-07
C_0042	S-Adenosylhomocysteine	SAH	439155	HMDB0000939	8.55662	7.98792	10.9285	13.5202	0.05	4.25016	2.37281	0.05	0.164002	0.00185667
A_0061	Fumaric acid	Fumaric acid	444972	HMDB0000134	1026.24	1042.49	1168.56	1161.81	127.955	158.761	153.289	216.178	0.149163	5.54869e-07
A_0002	cAMP	cAMP	6076	HMDB0000058	11.6205	12.7196	13.5843	9.79887	1.69145	1.89224	1.76205	1.67233	0.147057	1.6466e-05
C_0026	Asp	Asp	424	HMDB0000191,HMDB0006483	10090.5	9569	9528.03	8834.59	974.724	1125.51	1214.72	1447.37	0.125251	8.87565e-08
C_0013	Pro	Pro	614	HMDB0000162,HMDB0003411	7285.05	6984.92	6930.25	6897.89	563.578	866.939	862.518	958.318	0.115714	4.14515e-09
A_0037	N-Carbamoylaspartic acid	N-Carbamoylaspartic acid	93072	HMDB0000828	42.847	34.1368	29.3147	20.2888	2.66155	3.22824	2.65017	2.34932	0.086022	0.000855897
C_0047	Inosine	Inosine	6021	HMDB0000195	0.05	0.05	18.1832	27.8148	0.05	0.05	0.05	5.68809	0.126645	0.203452
A_0062	Citric acid	Citric acid	311	HMDB0000094	2482.34	2285.03	2204.48	2040.96	117.428	92.2082	136.249	167.028	0.0569093	4.62047e-07
C_0004	β-Ala	b-Ala	239	HMDB0000056	242.06	254.599	255.482	251.003	0.05	17.8641	0.05	9.28971	0.0271684	6.76035e-09
A_0023	Ribose 1-phosphate	R1P	439236	HMDB0001489	1.97185	2.51522	5.80622	4.27092	0.05	0.05	0.05	0.05	0.0137323	0.00625074
C_0027	Homocysteine	Homocysteine	778	HMDB0000742	8.34185	6.65153	8.96465	2.92749	0.05	0.05	0.05	0.05	0.00743895	0.00265464
C_0003	Putrescine	Putrescine	1045	HMDB0001414	18.8427	16.8762	17.5701	20.1216	0.05	0.05	0.05	0.05	0.0027244	2.37317e-07
C_0046	Adenosine	Adenosine	60961	HMDB0000050	18.6359	17.4241	17.5314	21.1246	0.05	0.05	0.05	0.05	0.0026768	6.31766e-07
A_0063	cis-Aconitic acid	cis-Aconitic acid	643757	HMDB0000072	45.2217	42.0387	39.9281	34.8117	0.05	0.05	0.05	0.05	0.00123457	1.60669e-06
A_0064	Isocitric acid	Isocitric acid	1198	HMDB0000193	104.713	73.9641	66.4763	50.055	0.05	0.05	0.05	0.05	0.000677488	0.000662422
C_0025	Ornithine	Ornithine	389	HMDB0000214,HMDB0003374	255.203	272.827	283.547	396.304	0.05	0.05	0.05	0.05	0.000165579	8.03702e-05
-	G6P/R5P	No Label			8.92681	12.0777	22.4071	207.209	3.22903	2.83239	3.00591	2.77038	0.0472336	0.262412
ID consists of analysis mode and number. 'C' and 'A' showed cation and anion modes, respectively.
Data labeled as "Not Detected," indicating that the target peak or metabolite was below detection limits, were considered as 0.05 to enable statistical analysis
N.A. (Not Available): The calculation was impossible because of insufficience of the data.
